# Molecular Neurobiology of Loss

**DOI:** 10.1101/2022.07.13.499899

**Authors:** Marissa A. Smail, Brittany L. Smith, Rammohan Shukla, Khaled Alganem, Hunter M. Eby, Justin L. Bollinger, Ria K. Parikh, James B. Chambers, James K. Reigle, Rachel D. Moloney, Nawshaba Nawreen, Eric S. Wohleb, Harry Pantazopoulos, Robert E. McCullumsmith, James P. Herman

## Abstract

Psychological loss is a common experience that erodes well-being and negatively impacts quality of life. The molecular underpinnings of loss are poorly understood. Here, we investigate the mechanisms of loss using an enrichment removal (ER) paradigm in rats. A comprehensive multi-omics investigation of the basolateral amygdala (BLA) revealed alterations in microglia and extracellular matrix (ECM). Follow-up studies indicated that ER decreased microglia size, complexity, and phagocytosis, suggesting reduced immune surveillance. Loss also substantially increased ECM coverage, specifically targeting perineuronal nets surrounding parvalbumin interneurons, suggesting decreased plasticity and increased inhibition in the BLA following loss. Behavioral analyses suggest that these molecular effects are linked to impaired BLA salience evaluation, reflecting emotional blunting observed in human loss. These loss-like behaviors could be rescued by depleting BLA ECM during removal, helping us understand the mechanisms underlying loss and revealing novel molecular targets to ameliorate its impact.
