## Supplementary material for "Molecular Neurobiology of Loss": Table S1

### Sheet: Sheet1
	Exp #	Description	Analyses	N / group	Pooled	SH housing
	1	cFOS screen to identify regions differentially activated by SH, EE, and ER	IHC	8 to 11	No	Single
	2	Case-control RNAseq of BLA, the most implicated brain region	RNAseq	6	No	Single
	3	Replication and expansion of Exp 2	RNAseq, Proteomics, Kinomics	10	Yes	Paired
	4	Hypothesis investigation (microglia and extracellular matrix)	IHC	10	No	Paired
	5	BLA behaviors and their relation to molecular phenotypes	Behavior, IHC	2 cohorts of 10	No	Paired
	6	Testing the Necessity of BLA PNNs in Loss-like Behaviors	Behavior, IHC	12	No	NA
