## Supplementary material for "Molecular Neurobiology of Loss": Table S3

### Sheet: Proteomics DE
Protein	Peptide	EEvSH	ERvSH	ERvEE
SEPT11	AAAQLLQSQAQQSGAQQTKK	-0.835821	0.431203	-0.375674
NDUV2	AAAVLPVLDLAQR	-0.508711	1.11999	-0.381439
HBA	AADHVEDLPGALSTLSDLHAHK	0.673965	1.1772	-1.20467
SB	AALCHFIVDELK	0.251236	1.23855	-0.0291434
LDHA	AALKDQLIVNLLK	1.70483	1.54039	0
LDHA	AALKDQLIVNLLKEEQVPQNK	0.357154	2.0596	-0.226343
KPYM	AATESFASDPILYRPVAVALDTKGPEIR	-0.0884418	1.728	2.16669
CH60	AAVEEGIVLGGGCALLR	-1.14981	-1.43893	0.247945
ENOG	AAVPSGASTGIYEALELRDGDKQR	-2.21397	-1.89672	-1.67197
GBB1	ACADATLSQITNNIDPVGR	0.867863	1.71691	-0.451979
GBB2	ACGDSTLTQITAGLDPVGR	-0.107738	0.202392	-2.34626
AT1A3	ACVIHGTDLKDFTSEQIDEILQNHTEIVFAR	1.35776	1.20142	-2.49639
VAMP2	ADALQAGASQFETSAAK	-2.81875	-0.925573	1.81644
KCC2A	AGAYDFPSPEWDTVTPEAK	0.365065	0.578392	-0.258155
BASP1	AGEASAESTGAADGAPQEEGEAK	-1.45029	-1.20235	2.33761
ENOA	AGKYDLDFKSPDDASR	0.21163	1.53445	0.0961571
AT2B2	AGQVVQIPVAEIVVGDIAQIK	-1.88923	-1.8819	-0.463749
SERA	AGTGVDNVDLEAATR	1.38172	1.47788	1.95742
ATPB	AHGGYSVFAGVGER	-0.207549	-1.92617	0.483062
CN37	AHVTLGCAADVQPVQTGLDLLEILQQVK	2.0346	1.68461	-2.03995
SA	AIAHYEQSADYYKGEESNSSANK	-2.1466	-2.21689	-0.941409
STX1B	AIEQSIEQEEGLNR	-0.488435	-0.351678	-1.6949
PSA6	AINQGGLTSVAVR	0.587895	0.686113	1.0936
SODM	AIWNVINWENVSQR	1.39177	0.140045	-2.02199
SPTN2	AKDELSAQAEVK	0.686799	1.16986	1.89318
ACON	AKDINQEVYNFLATAGAK	1.98176	1.83779	0.31865
MDHM	AKVAVLGASGGIGQPLSLLLK	0.123735	-0.292641	-1.80766
SPTN2	ALAQEDQSAGEVER	1.66981	1.29166	0.566506
NCAM1	ALASEWKPEIR	0.915976	-1.39457	0.678415
CLH1	ALEHFTDLYDIKR	-0.346264	-0.727653	-0.765099
CISY	ALGVLAQLIWSR	-0.266469	0.559223	-0.619402
SPTN1	ALIDELANDVAGAEALLDR	1.01871	1.59784	-2.54774
BASP1	APAPAAPAAEPQAEAPVASSEQSVAVKE	0.708913	0.0895103	1.66808
KPCG	APTSDEIHITVGEAR	-2.13451	0.387721	-0.276606
NPTN	AQATISVLQKPR	-0.365216	-0.980815	-0.55425
ATPD	AQSELSGAADEAAR	-1.57758	-1.83962	-0.655734
TPM3	AREQAEAEVASLNR	-0.379675	1.11352	0.29938
TPM3	AREQAEAEVASLNRR	-0.0536947	-0.0688237	-1.06776
HXK1	ATDCEGHDVASLLR	1.86814	1.76537	-0.0275645
CN37	ATGAEEYAQQDVVR	1.28261	1.28261	2.4441
MAP6	ATGPAPGPSGDRETAAAPGR	-0.264992	-0.361984	-1.05721
MAP6	AVAIETQPAQGESDAVAR	-0.595784	-1.63722	-2.00639
QCR2	AVAQGNLSSADVQAAK	2.23837	1.14215	-0.0948761
CAH2	AVQHPDGLAVLGIFLK	2.69608	1.17522	-1.48669
1433F	AVTELNEPLSNEDR	-1.25267	-0.850405	0.643266
VATB2	AVVQVFEGTSGIDAK	0.252046	-0.424145	-0.246868
M2OM	AVVVAQLASYSQSK	-0.785867	-2.91439	-1.27884
GI1	AVVYSNTIQSIIAIIR	-0.811459	-0.962201	-0.542792
UCHL1	CFEKNEAIQAAHDSVAQEGQCR	0.674455	-1.82193	2.18644
KPYM	CLAAALIVLTESGR	-2.11834	-2.1487	0.0982182
EAA2	CLEDNLGIDKR	0.243713	-1.12984	-2.58916
ALDOA	CPLLKPWALTFSYGR	-1.77975	-2.92428	-0.982197
KPYM	DAVLDAWAEDVDLR	2.66668	2.13641	-0.27335
DHE3	DDGSWEVIEGYR	-2.62377	-0.417744	0.524128
ADT1	DFLAGGIAAAVSK	0.52755	-0.339776	0.103485
ANK3	DFPQYFAVVSR	2.39001	0.383629	1.29154
ALDOC	DGAATEEFIKR	1.4485	2.08087	0.181915
AT1A3	DGPLTPPPTTPEWVK	1.29545	1.89902	0.0105862
ACON	DINQEVYNFLATAGAK	-0.193642	-0.241181	0.12371
KCRB	DLFDPIIEDR	-0.484757	-0.185376	1.3342
TPIS	DLGATWVVLGHSER	-0.754211	-2.11751	-1.47181
MK01	DLKPSNLLLNTTCDLK	0.486348	-0.455061	1.85809
MAP1B	DLTGQVSTPPVK	-1.72485	-1.62358	-0.133333
H4	DNIQGITKPAIR	1.6548	1.77325	-2.83338
DPYL2	DRFQLTDSQIYEVLSVIR	-0.554474	1.34912	-0.296512
ATPA	EAYPGDVFYLHSR	-1.27756	-0.811891	-2.35022
SYUB	EGVVQGVASVAEK	-1.42254	0.763903	1.11835
VDAC1	EHINLGCDVDFDIAGPSIR	-0.259661	-0.281591	-0.460059
DNJC5	EINHAILTDATKR	1.39563	-0.304743	-2.47869
ATP5I	ELAEAEDVSIFK	0.415652	1.40727	0
GBB1	ELAGHTGYLSCCR	-0.805862	-1.18154	2.7812
HS90A	ELHINLIPNKQDR	1.54094	0.337169	0.146035
HS90B	ELISSDALDK	-1.28376	-1.56036	1.40393
SPTN1	ELPTAFDYVEFTR	-0.624746	-1.16533	-0.183178
ADT2	EQGVLSFWR	-0.545421	-0.933722	-0.0699788
GFAP	ESASYQEALAR	1.18947	1.62354	-1.35001
COF1	ESKKEDLVFIFWAPESAPLK	2.0375	2.17892	-2.31055
KCC2A	ESSESTNTTIEDEDTKVR	-0.195076	1.83115	-0.581276
TERA	ETVVEVPQVTWEDIGGLEDVKR	0.298592	0.812982	-1.08123
ATPA	EVAAFAQFGSDLDAATQQLLSR	1.65111	1.76342	-0.0393135
MDHC	EVGVYEALKDDSWLK	-0.503062	-0.726424	0.402269
GFAP	FADLTDVASR	-1.95045	-1.68473	0.333229
NEB2	FDSKPAPSAQPAPPPHPPSR	1.56199	1.84638	-1.01678
ATPA	FESAFLSHVVSQHQSLLGNIR	-2.61178	-1.35258	-2.27572
MPCP	FGFYEVFK	0.131547	-1.89045	1.84333
HBA	FLASVSTVLTSK	0.908322	1.28558	-2.09942
DPYL2	FQLTDSQIYEVLSVIR	-0.0918848	0.240009	-1.414
MK01	FRHENIIGINDIIR	0.848355	1.24263	0.507431
NFM	FSTFSGSITGPLYTHR	2.23173	1.06792	-0.166683
ATPB	FTQAGSEVSALLGR	2.25126	-0.0644736	-1.82993
AATM	FVTVQTISGTGALR	0.668518	1.42535	-0.0763656
TBB3	FWEVISDEHGIDPSGNYVGDSDLQLER	-0.151665	-0.307564	-0.378149
KCC2A	FYFENLWSR	1.19486	1.46758	-0.0984825
MDHM	GCDVVVIPAGVPR	-0.331995	0.980598	-1.05406
PGK1	GCITIIGGGDTATCCAK	0.791308	1.88491	1.84552
ADT1	GDQALSFLK	2.22039	1.99404	2.4406
ADT1	GDQALSFLKDFLAGGIAAAVSK	0.580648	1.43834	-0.480099
AT1A2	GFKFDTDELNFPTEK	-0.110239	-2.4565	2.20602
GLSK	GGTPPQQQQQQQQQPGASPPAAPGPK	0.825985	0.679593	-0.488358
PYGB	GIAGLGDVAEVRK	-1.53465	-2.57783	0.394274
DYHC1	GIFEALRPLETLPVEGLIR	-0.819126	-1.06927	-0.0955911
AT2B4	GIIDSNIGEQR	-1.66367	-0.795757	0.441964
AT2B1	GIIDSTVSEQR	0.50683	0.340147	0.577484
ALDOA	GILAADESTGSIAK	0.232961	0.251538	0
1433Z	GIVDQSQQAYQEAFEISKK	-0.112797	-0.502281	-1.71862
THIL	GKPDVVVKEDEEYKR	0.739963	1.07482	-0.61704
ATPG	GLCGAIHSSVAK	1.2054	2.01636	-0.206212
AP180	GLGSDLDSSLASLVGNLGISGTTSK	-1.50797	-2.38706	0.348253
ANXA5	GLGTDEDSILNLLTAR	0.775258	-2.05812	0.867912
RUFY3	GLIESALNLGR	1.6972	0.0215704	0.240443
MYPR	GLSATVTGGQK	0.0379129	0.0177553	-0.177165
RTN1	GLSYETTESPRPVGQAADRPK	-0.113682	-0.162945	-0.68948
DPYL2	GLYDGPVCEVSVTPK	0.332886	0.234407	-0.0327817
PEBP1	GNDISSGTVLSEYVGSGPPK	0.642745	1.371	-0.260617
SPTN2	GNLEVLLFTIQSK	-1.14671	1.06609	-0.727263
QCR2	GNNTTSLLSQSVAK	-2.39025	-2.15049	0
ENOG	GNPTVEVDLHTAK	0.527132	2.3776	-0.223362
NCAM1	GPVETKSEPQESEAKPAPTEVK	0.486821	0.753566	-1.04318
GSTO1	GSAPPGPVPEGQIR	0.197967	0.197967	0.216724
DPYL2	GSPLVVISQGK	-0.808709	-0.989691	-0.078905
SYNJ1	GSVPLFWEQPGLQVGSHR	-0.608356	-0.0671063	-0.879094
KCRB	GTGGVDTAAVGGVFDVSDR	0.485574	-0.279525	1.6687
PRDX5	GVLFGVPGAFTPGCSK	0.633745	1.55392	0.265714
CH60	GVMLAVDAVIAELKK	0.705226	-0.966743	2.30309
FKB1A	GVQVETISSGDGR	2.41928	1.02176	-0.273886
HS90A	GVVDSEDLPLNISR	-0.078555	0.179763	-0.143968
ALDOC	GVVPLAGTDGETTTQGLDGLLER	-0.306687	-0.363302	0.163274
CH60	GYISPYFINTSK	1.10581	0.208516	-0.0440548
ATPA	GYLDKLEPSK	0.499562	1.36867	0.131976
MDHM	GYLGPEQLPDCLK	1.21917	0.94684	-0.844056
DHE3	HGGTIPVVPTAEFQDR	-0.0373487	1.63073	1.49319
RAC1	HHCPNTPIILVGTK	0.844883	-0.169008	-0.443133
ENOA	HIADLAGNPEVILPVPAFNVINGGSHAGNK	-0.786612	-1.88903	0.243298
DYN1	HIFALFNTEQR	-2.10411	-2.72115	0.478923
IDHG1	HKDIDILIVR	2.24453	1.32107	-0.0702366
PYGB	HLEIIYAINQR	2.07992	1.80657	1.0433
HS90A	HLEINPDHSIIETLR	1.45657	0	0.221794
PACN1	HLNLAENSSYIHVYR	-0.590111	-0.579525	0.920173
MBP	HRDTGILDSIGR	1.78148	-0.258469	1.89303
CLH1	HSSLAGCQIINYR	-2.15976	-2.38287	0.0613747
WDR7	HTALAANTQSQQSIHTTTLAR	0.212207	0.389687	-0.289116
AT5F1	HVIQSISAQQEKETIAK	-0.854015	-0.896461	-1.10242
THY1	HVLSGTLGVPEHTYR	2.15987	2.35366	-1.67563
AP180	IAAAQYSVTGSAVAR	1.03031	1.09169	0.24911
AATM	IAATILTSPDLRK	-2.09746	-2.75319	1.36442
HXK1	IDEAVLITWTKR	2.24056	2.47858	-1.45657
GABT	IDIPSFDWPIAPFPR	0.293793	1.18177	0
CAND1	IDLRPVLGEGVPILASFLR	-1.2073	-1.16324	0.0576244
GO	IGAADYQPTEQDILR	-0.0762007	-0.0424616	-0.0406699
TAU	IGSLDNITHVPGGGNK	-0.156824	-2.43255	0.627422
GI2	IIHEDGYSEEECR	2.14869	2.01535	0.867958
DNM1L	IIQHCSNYSTQELLR	-0.540181	-1.55696	0.63237
PP2BA	IITEGASILRQEK	1.32742	1.3985	0.0519264
CNRP1	IKPTTLQVENISIGGVLVPLELK	-1.65698	0.688269	-0.831408
ATPA	ILGADTSVDLEETGR	2.52574	2.40684	0.0771803
AT2B2	ILPPEKEGALPR	0.10908	-2.38396	-0.969884
AT2B4	ILPPEKEGGLPR	0.221411	-1.11847	-0.0566143
PCSK1	ILTGSSEPEAAPAPR	2.36995	1.12296	-1.20377
TBB4B	INVYYNEATGGK	-2.49902	-0.0584202	0.536408
MTAP2	IPCFPIESKEEEDKTEQAK	1.52884	2.0812	0.0210029
DPP6	IPHGDPQSLDPPEVSK	-1.61716	-2.96717	0.708032
ATPB	IPVGPETLGR	-1.83707	0.0210144	0.869105
CAND1	ISGSILNELIGLVR	1.64356	1.54011	-1.32306
DPYL2	ISVGSDADLVIWDPDSVK	0.598193	-0.133319	-0.0475388
TBB3	ISVYYNEASSHK	0.734793	0.310799	-0.0738515
KCC2A	ITAAEALKHPWISHR	1.57665	2.11306	0.144036
TENR	ITFTPSSGISSEVTVPR	0.164795	0.405238	0.44137
ATPA	ITKFESAFLSHVVSQHQSLLGNIR	1.44428	1.12454	-0.867327
AATC	ITWSNPPAQGAR	1.4159	2.07432	-0.259003
CLH1	IVLDNSVFSEHR	0.221451	0.221451	0.490541
PHB2	IVQAEGEAEAAK	-0.41364	-0.604001	-0.0303596
ACON	IVYGHLDDPANQEIER	0.511621	-0.556138	1.32282
CLH1	IYIDSNNNPER	-1.3257	-1.76883	0.297222
2022-09-11	KAAAQLLQSQAQQSGAQQTK	-0.298475	-0.670143	-0.375674
GBB1	KACADATLSQITNNIDPVGR	0.860193	2.54263	0
GBB2	KACGDSTLTQITAGLDPVGR	0.154111	-0.825872	-0.00398306
CN37	KAGQVFLEELGNHK	-1.26955	-0.936323	0.632428
CLH1	KFDVNTSAVQVLIEHIGNLDR	0.189069	0.277702	-0.118904
HS90B	KHLEINPDHPIVETLR	1.08381	0.252406	0.176133
HS90A	KHLEINPDHSIIETLR	-1.39952	0.443807	0.605682
THY1	KHVLSGTLGVPEHTYR	2.4579	2.47201	-0.416655
GPM6A	KICTVSENFLR	2.35074	1.0719	1.1728
CH60	KISSVQSIVPALEIAHR	1.19196	1.71923	-0.223117
HXK1	KLPVGFTFSFPCR	0.240361	0.983739	0.044068
EAA2	KNDEVSSLDAFLDLIR	1.41662	1.9941	0.492219
DPYL2	KPFPDFVYKR	-1.32674	-1.7434	0.0710825
CA2D1	KTPNNPSCNTDLINR	-1.21557	-1.54883	-0.466888
VATB2	KTSCEFTGDILR	0.0346128	1.43855	0.743379
SPTN1	KVEDLFLTFAK	0.0446205	0.00395058	0.197442
KAD1	KVEGSVDTVFSQVCTYLDSLK	-0.48883	-1.54289	0.552361
GFAP	KVESLEEEIQFLR	-0.192687	0.745909	-0.578861
CLH1	KVGYTPDWIFLLR	-0.0916906	-0.748661	-1.09703
CLH1	KVSQPIEGHAASFAQFK	2.51126	0.411843	0.603575
VATB2	LALTTAEFLAYQCEK	0.0292832	0.661711	0.0805726
AP2B1	LAPPLVTLLSGEPEVQYVALR	-1.55845	-2.33872	-0.164439
TBB3	LATPTYGDLNHLVSATMSGVTTSLR	-1.99535	-2.57421	0.0185769
KCRB	LAVEALSSLDGDLSGR	-0.753642	-0.650157	0.991621
QCR1	LCTSATESEVTR	1.12836	1.37747	0.239757
CN37	LDEDLAGYCR	0.127455	-1.34435	0.88798
HSP7C	LDKSQIHDIVLVGGSTR	0.695201	1.37362	1.68244
TKT	LDNLVAIFDINR	0.889597	1.33156	0.497453
TERA	LDQLIYIPLPDEK	1.57505	1.44194	-0.979982
GFAP	LEEEGQSLKEEMAR	1.23004	2.31597	-1.7662
SPTN1	LFGAAEVQR	1.50891	0.0949098	0.592587
SDHA	LGANSLLDLVVFGR	1.30439	1.73609	-1.02479
ALBU	LGEYGFQVLVR	-1.51365	-2.31762	-1.11086
COF1	LGGSAVISLEGKPL	-1.18683	-1.18683	0.0857977
PFKAP	LGITNLCVIGGDGSLTGANLFR	0.717619	1.13151	-0.102766
SYPH	LHQVYFDAPSCVK	-1.76114	-0.469599	0.987318
1433E	LICCDILDVLDKHLIPAANTGESK	-0.116092	0.709824	-0.190361
TBA1A	LIGQIVSSITASLR	1.61514	2.35694	-0.0984796
AP2A2	LINIKNDLASR	1.70155	2.14292	0.112308
QCR1	LISHLDGTTPVCEDIGR	-2.36705	-2.16961	0.033739
PYGB	LKDFNVGDYIEAVLDR	-2.09386	-1.79664	0.0957064
MK01	LKELIFEETAR	-2.70837	-2.0604	-0.897298
NSF	LLDYVPIGPR	-0.715049	-0.298923	-0.731512
GRP75	LLGQFTLIGIPPAPR	0.506733	1.88725	-0.14069
PHB2	LLLGAGAVAYGVR	0.854913	1.42788	-1.33988
H2B1	LLLPGELAK	-1.84879	0.727942	-2.87539
NDUAA	LLQYSDALEHLLSTGQGVVLER	-0.810978	-0.205296	0.0715543
NCDN	LLSTSPALQGTPASR	1.30773	1.45176	0.116283
KPYM	LNFSHGTHEYHAETIK	-0.829745	-1.2045	-0.388301
2AAB	LNIISNLDCVNEVIGIR	-1.98103	0.761543	-0.923468
AT1A3	LNIPVSQVNPR	-1.68869	-0.82073	0.189993
VISL1	LNLEEFQQLYVK	-1.76555	0.0211492	-0.423994
ARP3	LPACVVDCGTGYTK	2.12963	2.27566	0.756835
TPIS	LPADTEVVCAPPTAYIDFAR	-0.777881	-0.679028	-0.180982
ALBU	LPCVEDYLSAILNR	1.40297	2.56899	-1.09622
PPME1	LPSRPPLPGSGGSQSGAK	-1.16919	-0.600989	-0.250141
CLH1	LPVVIGGLLDVDCSEDVIK	-0.0710778	-1.05327	1.05391
BIN1	LQAHLVAQTNLLR	-1.26431	-1.44748	0.741798
GFAP	LRLDQLTTNSAR	0.167586	1.21089	0.272715
SPTN1	LSDDNTIGQEEIQQR	1.16951	1.16951	0.413893
HXK1	LSDEILIDILTR	-1.98219	-2.25608	0.325465
PGM1	LSGTGSAGATIR	0	-0.00398306	0.0820539
AP2B1	LSHANSAVVLSAVK	-0.805862	-1.18154	0.0886328
CN37	LSISALFVTPK	0.130997	-2.06427	-0.399076
ALDOC	LSQIGVENTEENRR	0.84417	0.585167	0.101267
VDAC1	LTFDSSFSPNTGKK	-1.64738	-2.20163	1.38051
VDAC2	LTFDTTFSPNTGKK	-2.06163	-0.168601	0.258318
M2OM	LTGADGTPPGFLLK	0.751974	1.64464	-0.466038
PGK1	LTLDKLDVK	0.236289	-0.0243278	0.421831
NPTN	LTLEDSGTYECR	-0.466585	0.0256342	0.0571597
GDIR1	LTLVCSTAPGPLELDLTGDLESFKK	-0.402174	-2.20984	1.78172
MDHM	LTLYDIAHTPGVAADLSHIETR	2.0043	1.54055	1.91794
KCC2B	LTQYIDGQGRPR	-1.17886	-1.18682	-0.78027
SYT1	LTVVILEAK	-1.71498	-1.95883	-1.16381
ATPB	LVLEVAQHLGESTVR	0.0718988	-1.03896	-0.0201577
CH60	LVQDVANNTNEEAGDGTTTATVLAR	-2.56939	-2.07885	0.0988524
GO	LWGDSGIQECFNR	-2.21925	-2.0445	-0.540579
ATPA	LYCIYVAIGQKR	-1.89258	-2.35264	0.825916
KCRU	LYPPSAEYPDLRK	0.661757	0.661757	0.810964
TBB5	MAVTFIGNSTAIQELFKR	-0.145746	-0.156322	-0.790401
HSP7C	MKEIAEAYLGK	0.44779	-0.0323094	0.527262
ACON	NDANPETHAFVTSPEIVTALAIAGTLK	2.13768	0.442777	1.85046
EAA2	NLFPENLVQACFQQIQTVTK	-2.45791	-1.89141	1.70245
EAA2	NLFPENLVQACFQQIQTVTKK	1.12588	2.30685	-2.27021
GABT	NLLLAEVINIIK	0.209889	-0.0977807	-1.72164
GDIA	NPYYGGESSSITPLEELYKR	-0.144333	0.412305	-0.676192
NSF	NSDRTPLVSVLLEGPPHSGK	-0.0785587	-0.154924	0.568201
NCAM1	NVDKNDEAEYVCIAENK	0.881278	0.938902	0.213328
CDC42	NVFDEAILAALEPPEPK	0.228933	-0.852293	0.658424
1433G	NVTELNEPLSNEER	-1.77427	-1.84425	0.728255
SB	NWSAAGFCQAAK	1.29811	1.42182	0.919372
ENOG	NYPVVSIEDPFDQDDWAAWSK	1.25774	1.38971	0.30527
NEUM	QADVPAAVTDAAATTPAAEDAAK	2.21096	2.33538	-0.530276
NFM	QASHAQLGDAYDQEIR	-0.689541	0.604875	-1.39752
UCHL1	QFLSETEKLSPEDR	-0.292519	-0.321662	2.52224
SFXN1	QGIVPAGLTENELWR	2.58177	1.03635	-0.854371
ATPA	QGQYSPMAIEEQVAVIYAGVR	1.6827	1.73463	0.177479
UCHL1	QIEELKGQEVSPK	-0.259445	1.69797	1.9036
RAB3A	QLADHLGFEFFEASAK	-0.328107	-1.17216	0.302379
THY1	QRVISLTACLVNQNLR	1.41254	1.7608	0.464317
SYN1	QSRPVAGGPGAPPAARPPASPSP	1.45912	1.02057	-1.39846
SYN1	QTTAAAAATFSEQVGGGSGGAGR	1.05003	1.22616	0.0735632
AT2B4	QVVAVTGDGTNDGPALK	0.344716	1.51752	0.0699963
GPM6B	QYGIIPWFPGK	-1.64143	-2.10832	0.0493208
HS90A	RAPFDLFENR	0.592895	1.23616	1.25132
SPTN1	RAQLADSFHLQQFFR	-0.141354	-0.141354	-1.01565
SPTN1	REELITNWEQIR	-0.619342	-0.714218	1.26702
SIR2	REHANIDAQSGSQASNPSATVSPR	-2.28107	-1.02974	-0.371668
STXB1	REPLPSLEAVYLITPSEK	0.96977	1.02693	-0.155899
TPIS	RHIFGESDELIGQK	0.995171	0.924934	0.274989
DYN1	RIEGSGDQIDTYELSGGAR	0.148178	-2.39956	1.6287
VATB2	RIPQSTLSEFYPR	-0.679894	-1.69554	-0.374751
CLH1	RKDPELWGSVLLESNPYR	0.718669	-2.15672	-0.0680533
CN37	RLDEDLAGYCR	-2.56406	-2.03994	1.00976
AINX	RLPASDGLDLSQAAAR	0.209799	-0.154378	-2.19527
CLH1	RPLIDQVVQTALSETQDPEEVSVTVK	-2.3567	-0.438769	-0.158038
VGLU1	RQEGAETLELSADGRPVTTHTR	-1.86306	-2.53575	-0.65735
ATPA	RTGAIVDVPVGDELLGR	1.01622	-0.0808073	0.0141029
AATC	SCASQLVLGDNSPALR	-0.342725	-0.0240751	1.7867
GBB2	SELEQLRQEAEQLR	-1.71817	-1.63611	-0.10523
KCRU	SFLIWVNEEDHTR	-1.47464	-1.71329	-1.01389
SHPS1	SGGGTTLYVLAKPSSPEVSGPDSR	0.516427	1.63477	0.849046
STX1A	SIEQSIEQEEGLNR	-0.294963	-0.209165	-0.0219299
PPIA	SIYGEKFEDENFILK	1.19262	1.27319	0.00733217
LDHB	SLADELALVDVLEDKLK	-1.641	-0.3068	0.892665
ARC1A	SLHQFLLEPITCHAWNR	2.44959	2.52315	-0.333267
ADDA	SLVQGELVTASK	1.79044	1.49393	0.857697
AT1A2	SPEFTHENPLETR	-0.757051	-1.22309	-0.146391
GO	SPLTICFPEYPGSNTYEDAAAYIQTQFESK	2.12682	0.80376	0.124425
HSP7C	SQIHDIVLVGGSTR	-0.0859421	-0.00876176	0.174752
NSF	SQLSCVVVDDIER	0.0105622	0.432393	-0.150742
TAU	SRTPSLPTPPTREPK	2.23056	2.66563	-0.6156
SPTN1	SSEEIESAFR	1.30505	1.48696	0.938596
SPTN1	SSLSSAQADFNQLAELDR	-1.88022	0.457396	2.02622
MAP1A	SSRPDTLLSSEQPLRPGK	-0.2528	-0.429965	0.435071
CLH1	SVDPTLALSVYLR	0.0745613	1.74327	0.334853
ZNT3	SVEFEPVRDTLLSVPGVR	0.554644	-1.92405	0.825692
STXB1	SVHSLISDFKDPPTAK	0.0514431	-0.529833	0.67563
CLH1	SVNESLNNLFITEEDYQALR	0.963345	1.88272	-0.262036
KPCG	SVPSLCGVDHTER	-0.554476	-0.337753	0.382199
AK1A1	TASSVLLHTGQK	-1.23728	1.20682	1.30421
SPTN1	TATDEAYKDPSNLQGK	0.379114	-0.0300318	-0.672696
KCRB	TFLVWINEEDHLR	0.208506	0.0504674	-0.409146
PROF1	TFVSITPAEVGVLVGKDR	-0.0347067	-0.133189	0.556637
ATPA	TGAIVDVPVGDELLGR	2.64694	2.50625	-0.0492626
PDIA6	TGEAIVDAALSALR	-0.254097	-0.706076	2.2128
ATPG	THSDQFLVSFK	2.31412	1.58685	0.416126
TBA4A	TIGGGDDSFTTFFCETGAGK	-1.02396	-1.99384	0.167715
MDHM	TIIPLISQCTPK	2.20124	2.47623	-0.381389
SYUB	TKEQASHLGGAVFSGAGNIAAATGLVK	-0.557427	-2.32363	-0.00796103
SYUA	TKEQVTNVGGAVVTGVTAVAQK	0.912686	1.50527	-0.0105765
RP3A	TKPQQPAGEPATQEQPTPESR	1.80255	1.01215	-0.20894
GRP78	TKPYIQVDIGGGQTK	-2.20853	-0.0418448	2.34525
STX1B	TKQELEDLTADIKK	1.51087	1.81614	-0.272329
SYN2	TLGGEKFPLIEQTYYPNHR	-2.26326	-2.57658	-1.54542
SYT1	TLVMAVYDFDR	-0.236747	-0.632987	-0.910041
SYN2	TPALSPQRPLTTQQPQSGTLKEPDSSK	-0.883636	-2.28209	-0.319738
PLPP	TPGTGSLAAAVETASGR	-1.73363	0.111896	0.541249
RS20	TPVEPEVAIHR	0.172155	0.132842	0.647965
IDH3A	TPYTDVNIVTIR	1.03041	2.04017	-0.39624
RTN3	TQIDHYVGIAR	-1.72849	-2.10992	2.74258
NFASC	TRLDCPFFGSPIPTLR	0.0368177	0.22681	-0.0702878
ATPA	TSIAIDTIINQKR	-2.18243	-2.94142	-2.49304
RTN4	TSVVDLLYWR	1.65221	1.25313	-0.133113
MTAP2	TTATSGESAQAPSAFK	-2.68431	-2.75271	-1.14453
MYADM	TTITTTSSSSTTVGSAR	-0.0412541	-2.31147	-0.23865
HSP7C	TTPSYVAFTDTER	0.683054	1.18051	0
HXK1	TTVGVDGSLYK	-0.506494	-0.0275701	0.284388
SC6A1	VADGQISTEVSEAPVASDKPK	0.0707268	0.0379451	0.431703
AT1B1	VAPPGLTQIPQIQK	-1.95102	-2.20918	2.09702
ODP2	VAPTPAGVFIDIPISNIR	-0.0622788	0.159515	0.266745
TENR	VATHLSTPQGLQFK	0.407964	0.380399	1.31259
TBB3	VAVCDIPPR	0.875607	1.92952	-0.0969915
GDIR1	VAVSADPNVPNVIVTR	2.78141	1.75662	-0.015129
NDUS1	VAVTPPGLAR	0.355754	-0.132605	0.51439
MAP1A	VAVVEQDLIIHQK	2.82082	2.27803	1.16602
PPIA	VCFELFADKVPK	0.42685	1.73106	-0.656971
MDHM	VDFPQDQLATLTGR	0.549751	0.645458	-0.0424466
MTAP2	VDHGAEIITQSPSR	-0.33863	-0.547569	-0.803973
SYN1	VDNQHDFQDIASVVALTK	0.123701	0.195256	-0.0684018
AT1A3	VDNSSLTGESEPQTR	2.37126	0.649622	-0.243851
HBB2	VDNVGAEALGR	-1.35417	-1.97804	-1.24699
G6PI	VDYQTGPIVWGEPGTNGQHAFYQLIHQGTK	1.85824	1.76265	0.503236
HSP7C	VEIIANDQGNR	0.326301	1.00193	-0.623872
AATM	VGAFTVVCKDAEEAK	0.206789	-2.14343	0.855078
CH60	VGGTSDVEVNEK	0.203674	0.977042	-2.12852
AATC	VGGVQSLGGTGALR	1.75835	2.08381	-0.103449
ATPA	VGLKAPGIIPR	-0.0804484	-1.91038	0.572964
CH60	VGLQVVAVK	-0.652104	-1.34158	0.434077
AATC	VGNLTVVGKEHDSVLR	-1.80036	-2.65473	-0.278809
CLH1	VGYTPDWIFLLR	0.910041	0	-0.859645
VGLU1	VHYGCVIFVR	-1.97303	-3.03024	1.29442
GPDM	VIFFLPWEK	-0.311254	-0.416484	-0.438546
SODC	VISLSGEHSIIGR	0.276698	2.57978	0.331894
MDHC	VIVVGNPANTNCLTASK	-0.166388	1.19803	0.238018
ADT1	VKLLLQVQHASK	0.433127	0.154318	-1.3633
NFL	VLEAELLVLR	-0.243061	-0.312484	-1.52086
AT1A3	VLGFCHYYLPEEQFPK	1.36562	1.4819	-0.0694235
IF4A2	VLITTDLLAR	-2.01099	-1.54668	-0.313326
DYN1	VLNQQLTNHIR	-0.855469	-0.692195	0.317249
CH10	VLQATVVAVGSGGK	0.915918	1.54334	0.193789
TPIS	VNHALSEGLGVIACIGEK	0.991337	1.69937	0.136757
HBB1	VNPDDVGGEALGR	-1.35095	-0.968749	-0.656899
ENOG	VNQIGSVTEAIQACK	1.84004	1.77199	-0.389484
VDAC3	VNSLIGLGYTQSLRPGVK	2.01613	2.31851	-0.30767
SAHH	VPAINVNDSVTK	0.93553	-1.65363	1.08593
ATP5I	VPPVQVSPLIK	-0.733041	-1.39039	-0.416376
DYN1	VPVGDQPPDIEFQIR	0.719728	1.00623	-2.31574
ATPO	VSLAVLNPYIK	-2.02491	0.0721074	-1.04143
GTR1	VTILELFR	0.705729	1.56081	-1.25173
PARK7	VTVAGLAGKDPVQCSR	1.33802	1.40802	-0.349984
LSAMP	VTVNYPPTITESK	-1.46345	-1.54235	0.377256
CNTN1	VVATNTLGTGEPSIPSNR	-0.737611	2.04359	0.773369
SV2B	VVPILLAAASLVGGGLVALR	-0.692374	-0.643054	-0.364177
MIC60	VVSQYHELVVQAR	0.0785393	-0.168329	1.18097
PGAM1	YADLTEDQLPSCESLKDTIAR	2.44189	0.9552	1.2592
HS90A	YESLTDPSKLDSGK	0.96973	0.990733	0.141419
ADT1	YFAGNLASGGAAGATSLCFVYPLDFAR	-0.192035	0.0512632	0.286503
MTAP2	YFETSALKEDVTR	-0.883908	-0.927962	0.31013
ADT1	YFPTQALNFAFKDK	-0.90731	-1.11352	0.465666
NDUAA	YGLLASILGDK	2.22261	1.56571	-1.70037
DNJC5	YHPDKNPDNPEAADKFK	-1.56424	-1.39652	-0.758987
RAC1	YLECSALTQR	0.672378	2.45409	-0.156339
AT1B1	YNPNVLPVQCTGK	-0.567039	-0.0596079	0.579123
AT1A3	YNTDCVQGLTHSK	2.82649	1.96685	-1.37355
DHE3	YSTDVSVDEVK	-2.09913	-2.17298	0.118454
EF1A1	YYVTIIDAPGHR	0.572777	-0.631894	2.57673

### Sheet: Kinomics DP
Peptide ID	EEvSH	ERvSH	ERvEE
ACM1_421_433	1.05077	2.41019	2.2664
ACM4_456_468	0.905706	1.53842	1.55481
ACM5_494_506	0.822263	1.16908	1.48703
ACM5_498_510	0.827292	1.13191	1.34323
ADDB_706_718	1.083	1.29369	1.14179
ADRB2_338_350	1.13744	1.31018	1.13605
ANDR_785_797	1.16141	1.23919	1.02573
BAD_112_124	1.29602	1.80768	1.19458
BAD_93_105	0.795173	1.17338	1.40169
CA2D1_494_506	0.904548	1.6404	1.6699
CAC1C_1974_1986	1.08368	1.20981	1.12408
CDN1A_139_151	0.984024	1.13585	1.13804
CENPA_1_14	1.06727	1.22849	1.08456
CFTR_730_742	1.20194	1.23082	1.03326
CGHB_109_121	1.13714	1.39228	1.1645
CREB1_126_138	1.34876	1.31838	1.02437
CSF1R_701_713	1.15344	1.62942	1.2731
DESP_2842_2854	1.49851	1.89552	1.1781
E1A_ADE05_212_224	1.49476	1.43862	1.00874
EPB42_241_253	1.213	1.26216	1.08863
ERBB2_679_691	1.00549	1.06756	1.07794
ESR1_160_172	1.33343	1.40852	1.04487
FOXO3_25_37	0.82165	1.07463	1.314
GBRB2_427_439	1.11174	1.09783	1.0306
GPSM2_394_406	1.28064	1.79386	1.25484
GRIK2_708_720	1.12555	1.17043	1.04492
GYS2_1_13	0.749738	1.35351	1.82508
H2B1B_ 27_40	1.06671	2.3014	1.65881
H32_3_18	0.969383	1.19796	1.2277
K6PL_766_778	1.14108	1.53119	1.19538
KAP2_92_104	1.07132	1.09792	1.05205
KAP3_107_119	1.06878	1.11183	1.09403
KCC2G_278_289	1.09431	1.8819	1.81753
KCNA1_438_450	2.10297	3.44866	1.25335
KCNA6_504_516	1.13501	1.15641	1.04453
KIF2C_105_118_S106G	1.09654	1.18816	1.05217
KPB1_1011_1023	1.2286	1.31554	1.07901
KPCB_19_31_A25S	0.920915	1.45384	1.45616
LIPS_944_956	1.49084	2.02201	1.22507
MARCS_152_164	1.10345	1.5826	1.28785
MP2K1_287_299	0.898607	1.36849	1.50054
MPIP1_172_184	1.20298	1.4314	1.12767
MYPC3_268_280	1.21221	1.20403	1.01845
NCF1_296_308	1.32661	1.40796	1.09124
NCF1_321_333	1.39066	1.45082	1.09125
NFKB1_330_342	1.45946	1.62441	1.10979
NMDZ1_890_902	1.1036	1.40559	1.22986
NOS3_1171_1183	1.21524	1.61665	1.24889
NR4A1_344_356	1.21737	1.81971	1.37114
PLEK_106_118	1.22219	1.29535	1.03149
PLM_76_88	1.76193	2.27763	1.22812
PPR1A_28_40	0.968635	1.17474	1.20507
PTK6_436_448	1.31555	1.7673	1.22654
PTN12_32_44	1.20463	1.20379	1.05501
RAP1B_172_184	1.51052	2.37512	1.2397
RB_803_815	1.2182	1.81044	1.32235
RBL2_655_667	1.28599	1.47698	1.10624
REL_260_272	1.73105	2.31158	1.17652
RS6_228_240	1.24725	1.28522	1.05318
RYR1_4317_4329	1.4725	1.509	1.0278
SCN7A_898_910	1.41509	1.70565	1.15614
STK6_283_295	1.12171	1.2508	1.09997
STMN2_90_102	2.20269	2.62334	1.04135
TOP2A_1463_1475	1.22919	1.25049	1.04961
TY3H_65_77	1.18875	1.27177	1.10042
VASP_150_162	1.52369	1.51451	1.01795
VASP_271_283	1.54012	1.74023	1.06854
VTNC_390_402	1.26607	1.2092	1.00148

### Sheet: Kinomics KRSA
EEvSH						ERvSH						ERvEE
Kinase	Chip 1 Z-Score	Chip 2 Z-Score	Chip 3 Z-Score	Average Z-Score		Kinase	Chip 1 Z-Score	Chip 2 Z-Score	Chip 3 Z-Score	Average Z-Score		Kinase	Chip 1 Z-Score	Chip 2 Z-Score	Chip 3 Z-Score	Average Z-Score
AKT	2.738	2.03	2.901	2.55633		AKT	2.605	3.421	0.432	2.15267		AKT	-0.512	3.049	2.33	1.62233
AMPK	1.916	0.952	-0.302	0.855333		AMPK	2.588	3.122	0.446	2.052		AMPK	-1.885	1.899	1.576	0.53
ATM	-1.207	-0.723	-1.379	-1.103		ATM	-0.692	-1.34	0.418	-0.538		ATM	-0.94	-1.111	-0.176	-0.742333
ATR	-0.285	-0.423	-1.985	-0.897667		ATR	-0.912	0.607	-0.226	-0.177		ATR	-0.978	0.039	-1.701	-0.88
AUR	2.191	1.746	-0.338	1.19967		AUR	0.844	1.061	1.678	1.19433		AUR	-0.775	1.849	0.559	0.544333
BARK1	NaN	NaN	NaN	#DIV/0!		BARK1	NaN	NaN	NaN	#DIV/0!		BARK1	NaN	NaN	NaN	#DIV/0!
BARK2	-1.083	-0.613	0.078	-0.539333		BARK2	-0.333	-1.157	0.685	-0.268333		BARK2	-0.773	-0.928	0.205	-0.498667
BRSK	-0.591	-0.356	-0.687	-0.544667		BRSK	-0.881	-0.658	-0.462	-0.667		BRSK	-0.472	-0.547	-0.619	-0.546
BUD32	-0.591	-0.356	-0.683	-0.543333		BUD32	-0.851	-0.664	-0.452	-0.655667		BUD32	-0.462	-0.547	-0.634	-0.547667
CAMK1	0.276	-1.031	-0.334	-0.363		CAMK1	0.489	0.707	0.787	0.661		CAMK1	-2.272	0.665	0.011	-0.532
CAMK2	-0.281	-0.766	-0.248	-0.431667		CAMK2	-0.654	-1.291	0.647	-0.432667		CAMK2	-0.686	-0.523	-0.496	-0.568333
CAMKK	-0.58	-0.351	-0.685	-0.538667		CAMKK	-0.866	-0.687	-0.457	-0.67		CAMKK	-0.463	-0.534	-0.602	-0.533
CDK	-0.983	-0.8	-1.542	-1.10833		CDK	-1.713	-2.474	0.094	-1.36433		CDK	-0.776	-1.618	-0.97	-1.12133
CHK1	1.037	0.486	-0.686	0.279		CHK1	0.882	-0.035	-0.225	0.207333		CHK1	-1.756	-0.684	-1.117	-1.18567
CK1	-0.285	0.801	-0.446	0.0233333		CK1	-0.538	0.47	-0.55	-0.206		CK1	-1.062	0.764	-0.668	-0.322
CK2	-0.929	0.073	-1.206	-0.687333		CK2	-1.722	-0.405	-1.344	-1.157		CK2	-1.36	-0.7	-1.037	-1.03233
CLK	-0.613	-0.352	-0.695	-0.553333		CLK	-0.875	-0.655	-0.452	-0.660667		CLK	-0.464	-0.531	-0.638	-0.544333
COT	-0.288	-0.793	-1.507	-0.862667		COT	-0.121	-0.562	0.148	-0.178333		COT	-1.044	-0.157	0.578	-0.207667
DAPK	-0.161	0.194	-0.329	-0.0986667		DAPK	-0.08	-0.2	-0.14	-0.14		DAPK	-0.694	0.87	0.571	0.249
DMPK	0.83	1.315	1.25	1.13167		DMPK	1.965	2.068	-0.158	1.29167		DMPK	0.371	2.156	1.133	1.22
DYRK	-3.181	-1.715	-2.709	-2.535		DYRK	-3.577	-3.675	-0.268	-2.50667		DYRK	-1.189	-1.312	-1.998	-1.49967
ERK	-1.763	-1.477	-2.139	-1.793		ERK	-3.812	-2.692	1.137	-1.789		ERK	-1.538	-1.338	-2.5	-1.792
FRAY	0.971	1.31	0.823	1.03467		FRAY	-0.246	-0.646	0.935	0.0143333		FRAY	-0.952	-1.492	0.174	-0.756667
GRK	-0.792	0.607	-1.83	-0.671667		GRK	-0.7	-1.166	-0.091	-0.652333		GRK	-0.865	-1.26	-0.913	-1.01267
GSK	-2.42	-0.284	-1.367	-1.357		GSK	-1.899	-2.894	-0.448	-1.747		GSK	-1.673	-1.551	-0.487	-1.237
HAL	-0.883	-0.511	0.542	-0.284		HAL	0.271	0.593	-0.66	0.068		HAL	1.189	0.905	-0.879	0.405
IKK	-1.286	-0.847	-0.561	-0.898		IKK	-0.912	-0.422	-0.608	-0.647333		IKK	-1.039	0.723	0.574	0.086
IRAK	-1.712	1.249	-0.272	-0.245		IRAK	-1.693	-2.09	0.372	-1.137		IRAK	-0.343	-1.449	-1.184	-0.992
JNK	-1.898	-1.383	-1.272	-1.51767		JNK	-3.039	-2.267	1.114	-1.39733		JNK	-1.135	0.051	-2.559	-1.21433
KHS	-0.61	-0.351	1.402	0.147		KHS	1.126	1.457	2.095	1.55933		KHS	-0.472	1.814	1.656	0.999333
LKB	-2.074	-1.263	-1.685	-1.674		LKB	-2.902	-2.356	-0.757	-2.005		LKB	-1.609	-1.879	-2.127	-1.87167
MAPKAPK	0.91	1.341	2.058	1.43633		MAPKAPK	0.774	2.235	0.628	1.21233		MAPKAPK	-0.782	1.192	2.705	1.03833
MARK	0.43	-0.908	0.984	0.168667		MARK	1.197	2.827	-0.082	1.314		MARK	-0.107	0.658	0.288	0.279667
MELK	1.751	1.994	-0.439	1.102		MELK	0.047	-0.808	1.165	0.134667		MELK	-2.206	-0.153	-0.929	-1.096
MLCK	0.749	3.485	1.349	1.861		MLCK	-0.067	-0.553	2.462	0.614		MLCK	0.191	0.952	0.598	0.580333
MLK	0.713	0.786	0.646	0.715		MLK	-0.302	-0.345	0.527	-0.04		MLK	-0.793	-0.637	0.523	-0.302333
MOS	1.734	-0.379	1.506	0.953667		MOS	1.155	1.461	-0.487	0.709667		MOS	-0.462	-0.53	-0.61	-0.534
MSN	1.131	2.595	-0.332	1.13133		MSN	0.343	-0.28	-0.915	-0.284		MSN	-0.926	0.093	-0.15	-0.327667
MST	0.24	-0.573	-1.412	-0.581667		MST	-1.128	-0.883	-0.249	-0.753333		MST	-1.966	-0.334	-0.518	-0.939333
MTOR	-0.741	0.8	-0.923	-0.288		MTOR	-1.981	-1.315	-0.231	-1.17567		MTOR	-2.559	-0.328	-1.52	-1.469
NAK	-0.871	-0.507	-1.003	-0.793667		NAK	-1.168	-0.99	-0.658	-0.938667		NAK	-0.664	-0.778	-0.882	-0.774667
NDR	0.686	-0.812	0.386	0.0866667		NDR	-0.136	0.464	1.3	0.542667		NDR	-1.049	-0.144	-0.417	-0.536667
NEK	-0.297	0.467	0.11	0.0933333		NEK	-0.406	-0.806	0.796	-0.138667		NEK	-2.35	-0.393	-1.058	-1.267
NIK	-0.61	-0.359	-0.67	-0.546333		NIK	-0.846	-0.672	-0.455	-0.657667		NIK	-0.471	-0.539	-0.639	-0.549667
NMO	-2.081	-1.231	-1.686	-1.666		NMO	-2.965	-2.278	-1.535	-2.25933		NMO	-1.568	-1.913	-1.468	-1.64967
NUAK	-0.863	-0.5	-0.983	-0.782		NUAK	-1.215	-0.947	-0.642	-0.934667		NUAK	-0.651	-0.769	-0.896	-0.772
P38	-1.424	-1.088	-0.61	-1.04067		P38	-1.832	-2.015	1.23	-0.872333		P38	-0.078	-0.332	-1.032	-0.480667
PAKA	0.622	0.195	1.938	0.918333		PAKA	2.78	1.206	0.567	1.51767		PAKA	1.112	-0.278	2.045	0.959667
PAKB	2.39	-0.484	-0.988	0.306		PAKB	1.639	2.194	-0.666	1.05567		PAKB	-0.668	0.943	0.699	0.324667
PASK	-0.612	-0.363	-0.705	-0.56		PASK	-0.851	-0.68	-0.464	-0.665		PASK	-0.468	-0.551	-0.631	-0.55
PDHK	0.92	-0.581	0.625	0.321333		PDHK	0.399	0.517	1.221	0.712333		PDHK	-0.067	-0.913	0.818	-0.054
PDK1	-0.576	0.451	-0.039	-0.0546667		PDK1	-2.02	-1.728	0.818	-0.976667		PDK1	-0.506	-0.903	-0.677	-0.695333
PEK	-0.191	0.572	-0.77	-0.129667		PEK	-1.615	-1.67	-0.073	-1.11933		PEK	-1.044	-2.171	0.215	-1
PHK	0.256	1.136	2.355	1.249		PHK	0.992	0.291	-0.587	0.232		PHK	-0.07	0.874	2.169	0.991
PIM	2.483	2.609	0.477	1.85633		PIM	2.316	1.756	1.059	1.71033		PIM	0.186	1.238	0.653	0.692333
PKA	-0.295	0.611	2.824	1.04667		PKA	2.925	2.382	-0.314	1.66433		PKA	1.057	1.336	2.952	1.78167
PKCA	2.296	1.709	2.154	2.053		PKCA	2.244	2.169	1.596	2.003		PKCA	0.998	0.865	2.508	1.457
PKCD	0.384	-1.313	-0.099	-0.342667		PKCD	0.853	-0.674	1.287	0.488667		PKCD	-1.01	0.003	0.766	-0.0803333
PKCH	1.066	-1.481	-0.577	-0.330667		PKCH	1.198	0.587	1.495	1.09333		PKCH	0.144	1.509	0.858	0.837
PKCI	3.011	2.742	0.282	2.01167		PKCI	2.79	0.382	0.858	1.34333		PKCI	0.066	-0.422	-0.09	-0.148667
PKD	0.704	-0.474	0.514	0.248		PKD	2.09	0.235	0.166	0.830333		PKD	0.655	0.082	2.329	1.022
PKG	0.954	0.285	1.368	0.869		PKG	2.633	3.081	-1.195	1.50633		PKG	0.682	0.87	1.698	1.08333
PKN	0.799	-0.51	0.505	0.264667		PKN	0.211	0.63	1.166	0.669		PKN	1.209	0.915	0.662	0.928667
PLK	-1.657	-0.128	-1.454	-1.07967		PLK	-2.092	-1.696	0.36	-1.14267		PLK	-1.007	-0.616	-0.417	-0.68
PRKDC	-0.111	-0.341	-1.852	-0.768		PRKDC	-1.25	-0.472	0.669	-0.351		PRKDC	-1.672	-1.267	-2.279	-1.73933
QIK	0.17	1.051	0.047	0.422667		QIK	-0.393	-0.074	-0.257	-0.241333		QIK	-2.437	-0.444	2.126	-0.251667
RAD53	1.495	0.779	0.601	0.958333		RAD53	2.391	0.755	1.577	1.57433		RAD53	0.088	0.707	1.137	0.644
RAF	1.891	2.391	0.113	1.465		RAF	0.324	1.173	-0.161	0.445333		RAF	-0.763	0.299	0.068	-0.132
RIPK	-1.239	-0.204	0.781	-0.220667		RIPK	-0.08	-0.753	-1.896	-0.909667		RIPK	0.607	-0.268	0.499	0.279333
RSK	1.601	1.389	1.975	1.655		RSK	1.586	2.269	-0.324	1.177		RSK	-0.333	1.678	1.643	0.996
SGK	2.067	2.837	1.694	2.19933		SGK	1.305	2.23	0.22	1.25167		SGK	-1.484	1.097	2.249	0.620667
SLK	-0.566	-0.33	-0.687	-0.527667		SLK	-0.814	-0.687	-0.473	-0.658		SLK	-0.465	-0.544	-0.607	-0.538667
STE11	-1.214	-0.136	-1.506	-0.952		STE11	-2.134	-0.775	-1.515	-1.47467		STE11	-1.53	-0.969	-1.327	-1.27533
STE7	-1.776	-0.458	-2.784	-1.67267		STE7	-2.658	-1.482	-0.004	-1.38133		STE7	-2.346	-1.481	-2.52	-2.11567
STKR	-0.754	-1.004	-1	-0.919333		STKR	-1.555	-0.177	-0.249	-0.660333		STKR	-1.28	0.355	-1.663	-0.862667
TAO	1.757	3.033	1.394	2.06133		TAO	1.183	1.507	-0.43	0.753333		TAO	-0.457	1.845	1.589	0.992333
TLK	-0.849	-0.507	-0.968	-0.774667		TLK	-1.238	-0.945	-0.641	-0.941333		TLK	-0.69	-0.784	-0.864	-0.779333
TTK	-0.824	-0.524	-0.952	-0.766667		TTK	-1.212	-0.951	-0.634	-0.932333		TTK	-0.658	-0.768	-0.908	-0.778
ULK	-0.603	-0.363	-0.693	-0.553		ULK	-0.865	-0.667	-0.449	-0.660333		ULK	-0.448	-0.543	-0.628	-0.539667
VRK1	-0.319	-0.859	-1.565	-0.914333		VRK1	-1.055	-0.57	0.151	-0.491333		VRK1	-1.079	-0.166	-1.45	-0.898333
VRK2	NaN	NaN	NaN	#DIV/0!		VRK2	NaN	NaN	NaN	#DIV/0!		VRK2	NaN	NaN	NaN	#DIV/0!
WNK	1.663	-0.367	1.49	0.928667		WNK	1.16	1.479	-0.474	0.721667		WNK	2.051	-0.561	1.625	1.03833

### Sheet: Kinomics KRSA Summary
Overrepresented Kinases
EEvSH		ERvSH		ERvEE
AKT	2.55633	AKT	2.15267	PKA	1.78167
SGK	2.19933	AMPK	2.052	AKT	1.62233
TAO	2.06133	PKCA	2.003
PKCA	2.053	PIM	1.71033
PKCI	2.01167	PKA	1.66433
MLCK	1.861	RAD53	1.57433
PIM	1.85633	KHS	1.55933
RSK	1.655	PAKA	1.51767
		PKG	1.50633
Underrepresented Kinases
EEvSH		ERvSH		ERvEE
DYRK	-2.535	DYRK	-2.50667	STE7	-2.11567
ERK	-1.793	NMO	-2.25933	LKB	-1.87167
LKB	-1.674	LKB	-2.005	ERK	-1.792
STE7	-1.67267	ERK	-1.789	PRKDC	-1.73933
NMO	-1.666	GSK	-1.747	NMO	-1.64967
JNK	-1.51767
