## Supplementary material for "Molecular Neurobiology of Loss": Table S5

### Sheet: Exp 2 Perturbagens
EEvSH SHcordant (+)						ERvSH concordant (+)						ERvEE Concordant (+)
Perturbagen Id	Perturbagen Name	MOA	pValue	zScore		Perturbagen Id	Perturbagen Name	MOA	pValue	zScore		Perturbagen Id	Perturbagen Name	MOA	pValue	zScore
BRD-A75409952	C23H24O8	PI3K inhibitor	5.82327e-108	22.041		BRD-K60230970	MG-132	proteasome inhibitor	4.88873e-179	28.5063		BRD-K49865102	PD-0325901	MEK inhibitor	4.74374e-142	25.3479
BRD-A15079084	Phorbol 12-myristate-13-acetate	glucocorticoid receptor agonist	4.39651e-70	17.6582		BRD-A19500257	13-Hydroxy-8,14,19-trimethoxy-4,10,12,16-tetramethyl-3,20,22-trioxo-2-azabicyclo[16.3.1]docosa-1(21),4,6,10,18-pentaen-9-yl carbamate	HSP inhibitor	3.91427e-148	25.8938		BRD-K51313569	Palbociclib	CDK inhibitor	3.38796e-129	24.154
BRD-A19500257	13-Hydroxy-8,14,19-trimethoxy-4,10,12,16-tetramethyl-3,20,22-trioxo-2-azabicyclo[16.3.1]docosa-1(21),4,6,10,18-pentaen-9-yl carbamate	HSP inhibitor	7.81262e-58	15.9875		BRD-A75409952	C23H24O8	PI3K inhibitor	5.61757e-132	24.4172		BRD-K60230970	MG-132	proteasome inhibitor	2.86772e-127	23.9699
BRD-K74305673	IMD-0354	IKK inhibitor, NFkB pathway inhibitor	1.3107e-45	14.1261		BRD-K50691590	179324-69-7	NFkB pathway inhibitor, proteasome inhibitor	1.76456e-84	19.4402		BRD-A19500257	13-Hydroxy-8,14,19-trimethoxy-4,10,12,16-tetramethyl-3,20,22-trioxo-2-azabicyclo[16.3.1]docosa-1(21),4,6,10,18-pentaen-9-yl carbamate	HSP inhibitor	1.24955e-62	16.6614
BRD-A52650764	Ingenol 3,20-dibenzoate	retinoid receptor agonist	1.36718e-44	13.96		BRD-K69932463	AZD-8055	mTOR inhibitor	7.11662e-46	14.1691		BRD-K50691590	179324-69-7	NFkB pathway inhibitor, proteasome inhibitor	1.7791e-57	15.9361
BRD-K77908580	Entinostat	HDAC inhibitor	1.09438e-43	13.811		BRD-A18328003	Apitolisib (gdc-0980, rg7422)	mTOR inhibitor, PI3K inhibitor	4.03562e-33	11.9319		BRD-K12343256	Trametinib	MEK inhibitor	3.99287e-46	14.2096
BRD-A84481105	Thioridazine	dopamine receptor antagonist	1.40197e-34	12.2084		BRD-K07762753	Aminopurvalanol	CDK inhibitor, tyrosine kinase inhibitor	2.99313e-30	11.3687		BRD-K37687095	AZD-8330	MEK inhibitor	8.11854e-45	13.9971
BRD-K68065987	MK-2206	AKT inhibitor	8.71051e-34	12.0588		BRD-K40175214	TORIN1	mTOR inhibitor	3.24791e-30	11.3616		BRD-K37764012	PF-03758309	p21 activated kinase inhibitor	6.5872e-28	10.8878
BRD-K35960502	Niclosamide	DNA replication inhibitor, STAT inhibitor	1.5152e-32	11.8213		BRD-A61304759	SCHEMBL16226502	HSP inhibitor	1.04096e-27	10.8461		BRD-K51967704	BIIB 021	HSP inhibitor	1.54331e-26	10.5967
BRD-M86331534	pyrvinium-pamoate	androgen receptor antagonist	3.57531e-29	11.1501		BRD-A52650764	Ingenol 3,20-dibenzoate	retinoid receptor agonist	4.41582e-27	10.7131		BRD-K57080016	Selumetinib	MEK inhibitor	3.10368e-23	9.85996
BRD-K69932463	AZD-8055	mTOR inhibitor	5.62808e-26	10.475		BRD-A15079084	Phorbol 12-myristate-13-acetate	glucocorticoid receptor agonist	6.67863e-26	10.4588		BRD-A44448661	Pentobarbital	barbiturate antiepileptic, GABA receptor modulator	4.60348e-23	9.8203
BRD-K39987650	Bisacodyl	cyclooxygenase inhibitor	3.84783e-21	9.36375		BRD-A45498368	WYE 125132	mTOR inhibitor	1.0604e-25	10.4149		BRD-K29415052	BGT-226	PI3K inhibitor	2.62153e-21	9.40419
BRD-K64517075	Heliomycin	estrogen receptor agonist	4.38655e-21	9.3499		BRD-K42918627	EX-8678	cyclooxygenase inhibitor	3.34164e-23	9.85254		BRD-K07762753	Aminopurvalanol	CDK inhibitor, tyrosine kinase inhibitor	1.71157e-20	9.2048
BRD-K17140735	SCH-79797	CDK inhibitor	2.06689e-18	8.67505		BRD-K51967704	BIIB 021	HSP inhibitor	1.34898e-22	9.71133		BRD-K05104363	CI-1040	MEK inhibitor	1.41776e-19	8.97492
BRD-K42918627	EX-8678	cyclooxygenase inhibitor	6.42141e-18	8.5451		BRD-K51313569	Palbociclib	CDK inhibitor	4.61692e-21	9.34448		BRD-K78659596	MLN 2238	proteasome inhibitor	1.09181e-18	8.74738
BRD-K14821540	Fccp	cyclooxygenase inhibitor	3.6645e-17	8.3416		BRD-K12184916	Dactolisib	mTOR inhibitor, PI3K inhibitor	4.48826e-20	9.10068		BRD-A16746338	4354-76-1	microtubule inhibitor, tubulin polymerization inhibitor	1.5346e-18	8.70887
BRD-K16485616	Mocetinostat	HDAC inhibitor	7.73767e-17	8.25278		BRD-A71390734	AC1Q6JJ5	topoisomerase inhibitor	3.94671e-19	8.86152		BRD-K65182930	NVP-AUY922	HSP inhibitor	7.40609e-17	8.25801
BRD-K84595254	Strophanthidin	protein synthesis inhibitor	1.51554e-16	8.17208		BRD-K50836978	Purvalanola	CDK inhibitor	5.52886e-19	8.82386		BRD-K52020312	Metronidazole	DNA inhibitor	1.43009e-16	8.17908
BRD-A61304759	SCHEMBL16226502	HSP inhibitor	4.64421e-16	8.03591		BRD-M86331534	pyrvinium-pamoate	androgen receptor antagonist	4.04352e-16	8.05288		BRD-K79131256	Albendazole	tubulin polymerization inhibitor	1.65033e-16	8.1618
BRD-K49049886	CGS-15943	adenosine receptor antagonist	8.81806e-16	7.95693		BRD-K63068307	ZSTK 474	PI3K inhibitor	6.80061e-15	7.70005		BRD-K74793820	vincristine	tubulin polymerization inhibitor	2.11985e-16	8.13151
EEvSH Discordant (-)						ERvSH Discordant (-)						ERvEE Discordant (-)
Perturbagen Id	Perturbagen Name	MOA	pValue	zScore		Perturbagen Id	Perturbagen Name	MOA	pValue	zScore		Perturbagen Id	Perturbagen Name	MOA	pValue	zScore
BRD-K05104363	CI-1040	MEK inhibitor	1.18967e-20	9.24378		BRD-K88378636	Withaferin A	NFkB pathway inhibitor	9.23431e-81	18.9958		BRD-K88378636	Withaferin A	NFkB pathway inhibitor	3.08359e-249	33.6981
BRD-K53792571	HSCI1_000314	protein synthesis inhibitor	8.94101e-16	7.95522		BRD-K83336168	SCHEMBL15444220	calcium channel blocker	3.5982e-49	14.6925		BRD-K24132293	Piplartine	calcium channel blocker	1.16349e-127	24.0074
BRD-K83336168	SCHEMBL15444220	calcium channel blocker	5.53872e-15	7.72623		BRD-A80960055	BRD-A80960055-001-01-7	glucocorticoid receptor agonist	2.11225e-39	13.0811		BRD-K74148702	BSPBIO_001592	cyclooxygenase inhibitor, histone acetyltransferase inhibitor, lipoxygenase inhibitor, NFkB pathway inhibitor	1.10288e-92	20.3865
BRD-A36630025	4,11-Diethyl-4,9-dihydroxy-1H-pyrano[3',4':6,7]indolizino[1,2-b]quinoline-3,14(4H,12H)-dione	topoisomerase inhibitor	4.88554e-11	6.47045		BRD-K06426971	CDK4 Inhibitor III	histone lysine methyltransferase inhibitor	1.60907e-37	12.7475		BRD-K40645748	(S, R)-Mefloquine	adenosine receptor antagonist, hemoglobin antagonist	1.92022e-69	17.5748
BRD-K89687904	PKC Beta Inhibitor	CDK inhibitor	1.4845e-10	6.30039		BRD-A36630025	4,11-Diethyl-4,9-dihydroxy-1H-pyrano[3',4':6,7]indolizino[1,2-b]quinoline-3,14(4H,12H)-dione	topoisomerase inhibitor	8.33609e-36	12.436		BRD-K02822062	CT-200783	calcium channel blocker	4.45168e-61	16.4464
BRD-K22828899	BRD-8899	CDK inhibitor	1.91165e-10	6.26108		BRD-A24396574	BRD-A24396574-001-01-5	glucocorticoid receptor agonist	1.73039e-25	10.3682		BRD-K78867378	79966-13-5	calcium channel blocker	8.73885e-60	16.265
BRD-K82091397	SB 239063	p38 MAPK inhibitor	1.74694e-09	5.90653		BRD-A79465854	Auranofin	NFkB pathway inhibitor	7.08972e-25	10.2325		BRD-K78126613	Menadione	mitochondrial DNA polymerase inhibitor, phosphatase inhibitor	9.13989e-55	15.5411
BRD-A95795120	MLS002729021	calcium channel blocker	4.9152e-09	5.73363		BRD-K81651477	(1Ar,7as,10as,10br)-1a,5-Dimethyl-8-methylidene-2,3,6,7,7a,8,10a,10b-octahydrooxireno[9,10]cyclodeca[1,2-b]furan-9(1ah)-one	NFkB pathway inhibitor	1.24985e-17	8.46785		BRD-K15025317	BAY-117821	NFkB pathway inhibitor	2.01648e-45	14.0958
BRD-K57080016	Selumetinib	MEK inhibitor	1.31305e-07	5.14848		BRD-K37890730	Camptothecin	topoisomerase inhibitor	3.14056e-17	8.35983		BRD-K81651477	(1Ar,7as,10as,10br)-1a,5-Dimethyl-8-methylidene-2,3,6,7,7a,8,10a,10b-octahydrooxireno[9,10]cyclodeca[1,2-b]furan-9(1ah)-one	NFkB pathway inhibitor	1.28348e-44	13.9645
BRD-K91671201	CHEMBL567069	EGFR inhibitor	3.97267e-07	4.93671		BRD-K00317371	Rita	MDM inhibitor	5.844e-17	8.28624		BRD-A24396574	BRD-A24396574-001-01-5	glucocorticoid receptor agonist	8.518e-43	13.6624
BRD-A80960055	BRD-A80960055-001-01-7	glucocorticoid receptor agonist	4.5491e-07	4.9102		BRD-K81142122	STK249718	cyclooxygenase inhibitor	1.23983e-15	7.91464		BRD-K10882151	MLS000709026	PARP inhibitor	1.67995e-39	13.0985
BRD-A69636825	CHEBI:82814	calcium channel blocker	5.70876e-07	4.86549		BRD-K78126613	Menadione	mitochondrial DNA polymerase inhibitor, phosphatase inhibitor	1.80881e-13	7.26915		BRD-K98548675	Parthenolide	NFkB pathway inhibitor	1.15224e-38	12.9515
BRD-K06426971	CDK4 Inhibitor III	histone lysine methyltransferase inhibitor	9.73768e-07	4.75879		BRD-K08799216	Pelitinib	EGFR inhibitor	1.0751e-11	6.69544		BRD-K79090631	CGP 60474	CDK inhibitor	1.09177e-35	12.4144
BRD-A55609290	AC1LB5IQ	adrenergic receptor antagonist	1.39666e-06	4.68546		BRD-K83643280	BRN 1088760	calcium channel blocker	9.66247e-10	6.00338		BRD-K61829047	CHEMBL520231	calcium channel blocker	3.0613e-33	11.9549
BRD-K37890730	Camptothecin	topoisomerase inhibitor	2.39477e-06	4.5738		BRD-A69636825	CHEBI:82814	calcium channel blocker	6.46185e-09	5.68707		BRD-K07303502	Arachidonyl Trifluoromethylketone	HDAC inhibitor	1.98155e-30	11.4047
BRD-K24538644	KUC104502N	adrenergic receptor antagonist	3.96859e-06	4.46687		BRD-K74148702	BSPBIO_001592	cyclooxygenase inhibitor, histone acetyltransferase inhibitor, lipoxygenase inhibitor, NFkB pathway inhibito	1.39814e-08	5.55374		BRD-A09719808	MLS002703105	calcium channel blocker	1.65974e-28	11.0127
BRD-A46335897	Promethazine	histamine receptor antagonist	1.15824e-05	4.23197		BRD-A56592690	PX 12	thioredoxin inhibitor	1.81872e-08	5.50761		BRD-K03063480	PF477736	CHK inhibitor	3.24278e-28	10.9522
BRD-K37720887	SB525334	TGF beta receptor inhibitor	2.18833e-05	4.08664		BRD-K98548675	Parthenolide	NFkB pathway inhibitor	1.84145e-08	5.50542		BRD-K05331696	MLS002703099	cyclooxygenase inhibitor	5.20406e-27	10.6979
BRD-K31450967	ST014075	dopamine receptor antagonist	2.71167e-05	4.03659		BRD-K22429181	Retinol	retinoid receptor ligand	5.38171e-08	5.31334		BRD-K92571446	WZ3105	CDK inhibitor	1.97267e-26	10.5737
BRD-K00317371	Rita	MDM inhibitor	3.07931e-05	4.00665		BRD-K33583600	Isoliquiritigenin	guanylate cyclase activator	5.44283e-08	5.31128		BRD-A79465854	Auranofin	NFkB pathway inhibitor	2.60295e-26	10.5477

### Sheet: Experiment 2 Summary
Perturbagen Targets		Reverse ER Signature			Mimic ER Signature
Category	MOA	EEvSH Concordant	ERvSH Discordant	ERvEE Discordant	EEvSH Discordant	ERvSH Concordant	ERvEE Concordant
Kinases	CDK inhibitor	1		2	2	3	2
	CHK inhibitor			1
	MEK inhibitor				2		5
	p38 MAPK inhibitor				1
	mTOR inhibitor	1				5
	PI3K inhibitor	1				2	1
	AKT inhibitor	1
	PAK inhibitor						1
Neurotransmitters / Hormones / Signaling	androgen receptor antagonist	1				1
	EGFR inhibitor		1		1
	estrogen receptor agonist	1
	glucocorticoid receptor agonist	1	2	1	1	1
	retinoid receptor agonist	1	1			1
	adenosine receptor antagonist	1		1
	adrenergic receptor antagonist				2
	dopamine receptor antagonist	1			1
	GABA receptor modulator						1
	calcium channel blocker		3	5	3
Immune / Defense	HSP inhibitor	2				3	3
	cyclooxygenase inhibitor	3	2	2		1
	histamine receptor antagonist				1
	MDM inhibitor		1		1
	NFkB pathway inhibitor	1	4	5		1	1
	TGF beta receptor inhibitor				1
Transcription / Translation / Metabolism	microtubule inhibitor						1
	tubulin polymerization inhibitor						2
	DNA replication inhibitor	1					1
	mitochondrial DNA polymerase inhibitor		1	1
	topoisomerase inhibitor		2		2	1
	HDAC inhibitor	2		1
	histone lysine methyltransferase inhibitor		1		1
	guanylate cyclase activator		1
	PARP inhibitor			1
	thioredoxin inhibitor		1
	proteasome inhibitor					1	2
	protein synthesis inhibitor	1			1

### Sheet: Exp 3 Perturbagens
EEvSH SHcordant (+)						ERvSH SHcordant (+)						ERvEE Concordant (+)
Perturbagen Id	Perturbagen Name	MOA	pValue	zScore		Perturbagen Id	Perturbagen Name	MOA	pValue	zScore		Perturbagen Id	Perturbagen Name	MOA	pValue	zScore
BRD-A75409952	C23H24O8	PI3K inhibitor	1.51345e-111	22.4117		BRD-K51313569	Palbociclib	CDK inhibitor	1.63748e-129	24.184		BRD-K50691590	179324-69-7	NFkB pathway inhibitor, proteasome inhibitor	1.37388e-133	24.5684
BRD-K77947974	Fluspirilene	dopamine receptor antagonist	2.46807e-64	16.8945		BRD-A35588707	Teniposide	topoisomerase inhibitor	5.78322e-83	19.2603		BRD-K60230970	MG-132	proteasome inhibitor	6.31941e-125	23.7441
BRD-K52911425	Pictilisib	PI3K inhibitor	7.90453e-59	16.1296		BRD-A71390734	AC1Q6JJ5	topoisomerase inhibitor	1.49889e-79	18.8489		BRD-K81418486	Vorinostat	HDAC inhibitor	6.71575e-96	20.7456
BRD-K68065987	MK-2206	AKT inhibitor	4.47618e-56	15.7332		BRD-K15108141	Gemcitabine	ribonucleotide reductase inhibitor	2.38943e-60	16.3443		BRD-A19037878	Trichostatin A, Streptomyces Sp.	HDAC inhibitor	1.95038e-79	18.835
BRD-K63068307	ZSTK 474	PI3K inhibitor	1.83675e-38	12.9156		BRD-A75409952	C23H24O8	PI3K inhibitor	1.4777e-54	15.5103		BRD-K51313569	Palbociclib	CDK inhibitor	5.81154e-50	14.8156
BRD-K64800655	PHA-793887	CDK inhibitor	1.05286e-34	12.2317		BRD-K37798499	Etoposide	topoisomerase inhibitor	9.1617e-54	15.3927		BRD-M86331534	pyrvinium-pamoate	androgen receptor antagonist	1.61798e-42	13.6156
BRD-K04887706	AKT Inhibitor VIII	dopamine receptor antagonist	2.20645e-34	12.1714		BRD-A79067928	NSC141540	topoisomerase inhibitor	1.07772e-47	14.4604		BRD-A93291428	Oxymetholone	androgen receptor agonist	1.31022e-41	13.4619
BRD-K61250553	Loperamide	opioid receptor agonist	1.2061e-31	11.6457		BRD-M86331534	pyrvinium-pamoate	androgen receptor antagonist	1.01696e-45	14.144		BRD-A35588707	Teniposide	topoisomerase inhibitor	9.26847e-37	12.6103
BRD-A18579359	Wiskostatin	dopamine receptor antagonist	5.46306e-29	11.1123		BRD-A18419789	etoposide	topoisomerase inhibitor	4.51122e-34	12.1129		BRD-K78659596	MLN 2238	proteasome inhibitor	1.8278e-36	12.5566
BRD-K21680192	Mitoxantrone	topoisomerase inhibitor	5.11089e-25	10.2641		BRD-K64800655	PHA-793887	CDK inhibitor	2.86928e-33	11.9603		BRD-K15108141	Gemcitabine	ribonucleotide reductase inhibitor	8.46875e-31	11.4784
BRD-K69932463	AZD-8055	mTOR inhibitor	1.04885e-24	10.1945		BRD-A82371568	CHEMBL277800	ribonucleotide reductase inhibitor	6.21057e-32	11.7022		BRD-A31107743	Brefeldin A	protein synthesis inhibitor	1.55492e-27	10.8093
BRD-K94294671	OSI-027	mTOR inhibitor	3.13903e-23	9.85882		BRD-K93034159	Cladribine	adenosine deaminase inhibitor, ribonucleotide reductase inhibitor	4.09252e-30	11.3414		BRD-K92241597	Tosedostat	peptidase inhibitor	4.00141e-27	10.7223
BRD-A81795050	AC1L99UL	oxidosqualene cyclase inhibitor	7.93996e-20	9.03853		BRD-K59456551	Methotrexate	dihydrofolate reductase inhibitor	9.2094e-28	10.8573		BRD-A82371568	CHEMBL277800	ribonucleotide reductase inhibitor	1.69911e-25	10.3699
BRD-K59317601	MLN-0128	mTOR inhibitor	2.62773e-19	8.90674		BRD-K28907958	O-Demethylated Adapalene	retinoid receptor agonist	2.62172e-25	10.3284		BRD-K88677950	PD-198306	MAP kinase inhibitor, MEK inhibitor	3.18536e-25	10.3097
BRD-K87909389	Alvocidib	CDK inhibitor	6.82669e-19	8.80023		BRD-K77947974	Fluspirilene	dopamine receptor antagonist	6.01028e-20	9.06892		BRD-K37798499	Etoposide	topoisomerase inhibitor	2.9214e-24	10.0945
BRD-A18328003	Apitolisib (gdc-0980, rg7422)	mTOR inhibitor, PI3K inhibitor	9.08826e-19	8.76806		BRD-K33926001	MAYBRIDGE4_003028	EGFR inhibitor	6.00894e-19	8.81454		BRD-A71390734	AC1Q6JJ5	topoisomerase inhibitor	1.28735e-20	9.23534
BRD-K12184916	Dactolisib	mTOR inhibitor, PI3K inhibitor	8.46055e-18	8.51319		BRD-K69743918	AC1OEMND	estrogen receptor agonist, estrogenic hormone	3.47377e-18	8.61577		BRD-A80638690	Fdurd	DNA synthesis inhibitor	1.34374e-20	9.23075
BRD-A79768653	WY-090217	mTOR inhibitor	7.75058e-17	8.25258		BRD-K21680192	Mitoxantrone	topoisomerase inhibitor	7.82218e-17	8.25148		BRD-K09951645	Dabrafenib	RAF inhibitor	1.64399e-20	9.20912
BRD-A45498368	WYE 125132	mTOR inhibitor	8.77858e-17	8.23769		BRD-A93291428	Oxymetholone	androgen receptor agonist	8.96148e-16	7.95493		BRD-K28907958	O-Demethylated Adapalene	retinoid receptor agonist	3.55929e-20	9.12583
BRD-K27737647	H89	PKA inhibitor	9.48246e-17	8.22845		BRD-A18579359	Wiskostatin	dopamine receptor antagonist	2.39683e-13	7.23102		BRD-K20755323	Skiii	sphingosine kinase inhibitor	8.90767e-20	9.02594
EEvSH Discordant (-)						ERvSH Discordant (-)						ERvEE Discordant (-)
Perturbagen Id	Perturbagen Name	MOA	pValue	zScore		Perturbagen Id	Perturbagen Name	MOA	pValue	zScore		Perturbagen Id	Perturbagen Name	MOA	pValue	zScore
BRD-A19500257	13-Hydroxy-8,14,19-trimethoxy-4,10,12,16-tetramethyl-3,20,22-trioxo-2-azabicyclo[16.3.1]docosa-1(21),4,6,10,18-pentaen-9-yl carbamate	HSP inhibitor	2.21884e-65	17.036		BRD-A79465854	Auranofin	NFkB pathway inhibitor	3.42638e-21	9.37599		BRD-A62025033	SCHEMBL6851809	mTOR inhibitor	3.09666e-09	5.81145
BRD-K49865102	PD-0325901	MEK inhibitor	5.9662e-46	14.1815		BRD-K88378636	Withaferin A	NFkB pathway inhibitor	8.869e-18	8.50772		BRD-K02708799	GSK 1059615	PI3K inhibitor	5.98328e-07	4.85619
BRD-K58442346	Dopamine 3-O-sulfate	dopamine receptor agonist	1.07868e-39	13.1321		BRD-K92428232	GSK-461364	PLK inhibitor	5.66121e-13	7.11339		BRD-K12184916	Dactolisib	mTOR inhibitor, PI3K inhibitor	8.29951e-06	4.30632
BRD-K01976263	3-Chloro-l-alanine	protein synthesis inhibitor	6.89885e-32	11.6933		BRD-A28746609	BRD-A28746609	tubulin polymerization inhibitor	1.40868e-05	4.18775		BRD-K11927976	UNII-5308DT8060	mediator release inhibitor, SYK inhibitor	4.68129e-05	3.90654
BRD-K59184148	SB-216763	glycogen synthase kinase inhibitor	5.72632e-30	11.3119		BRD-U19872303	spiramycin	bacterial 50S ribosomal subunit inhibitor	3.44764e-05	3.97987		BRD-A84045418	IN1549	calpain inhibitor	0.000330405	3.40534
BRD-K41895714	AS-605240	PI3K inhibitor	2.45683e-29	11.1835		BRD-K77987382	Mebendazole	tubulin polymerization inhibitor	4.87442e-05	3.89676		BRD-K79222491	MLS003128612	PI3K inhibitor	0.000370493	3.37395
BRD-K50691590	179324-69-7	NFkB pathway inhibitor, proteasome inhibitor	9.51732e-29	11.0627		BRD-K32403583	ZINC4521332	HMGCR inhibitor	9.37534e-05	3.73528		BRD-K63899271	AC1O7GPT	vitamin B	0.000497043	3.2922
BRD-K81418486	Vorinostat	HDAC inhibitor	4.60503e-28	10.9204		BRD-K53417444	OTSSP167	maternal embryonic leucine zipper kinase inhibitor	0.000145687	3.62285		BRD-U19872303	spiramycin	bacterial 50S ribosomal subunit inhibitor	0.000560979	3.25801
BRD-K05104363	CI-1040	MEK inhibitor	2.98127e-26	10.5349		BRD-K37865504	LY 2183240	FAAH inhibitor, FAAH reuptake inhibitor	0.000164785	3.59087		BRD-A79768653	WY-090217	mTOR inhibitor	0.000661013	3.21115
BRD-K37687095	AZD-8330	MEK inhibitor	5.2127e-23	9.80776		BRD-K13662825	Dinaciclib	CDK inhibitor	0.000377868	3.36852
BRD-K57080016	Selumetinib	MEK inhibitor	2.24725e-22	9.65918		BRD-K14920963	Tetraidofluorescein	coloring agent	0.000443409	3.32417
BRD-K10882151	MLS000709026	PARP inhibitor	1.14027e-20	9.24832		BRD-K05331696	MLS002703099	cyclooxygenase inhibitor	0.000692518	3.19775
BRD-K88378636	Withaferin A	NFkB pathway inhibitor	4.17913e-20	9.10843		BRD-K58442346	Dopamine 3-O-sulfate	dopamine receptor agonist	0.000745585	3.1764
BRD-A19037878	Trichostatin A, Streptomyces Sp.	HDAC inhibitor	7.00303e-20	9.05224		BRD-K76674262	Omacetaxine Mepesuccinate	protein synthesis inhibitor	0.000924557	3.11345
BRD-A79465854	Auranofin	NFkB pathway inhibitor	9.15557e-20	9.02294		BRD-K38340366	MLS001207806	PLK inhibitor	0.00118634	3.03912
BRD-K68552125	Phorbol Myristate Acetate	PKC activator	1.33033e-19	8.98193
BRD-K20755323	Skiii	sphingosine kinase inhibitor	2.54656e-19	8.91022
BRD-A28105619	Cucurbitacin-I	glucocorticoid receptor agonist	1.68992e-18	8.69793
BRD-A31107743	Brefeldin A	protein synthesis inhibitor	1.30869e-17	8.46249
BRD-K90382497	GW843682X	PLK inhibitor	5.64539e-17	8.29036

### Sheet: Experiment 3 Summary
Perturbagen Targets		Reverse ER Signature			Mimic ER Signature
Category	MOA	EEvSH Concordant	ERvSH Discordant	ERvEE Discordant	EEvSH Discordant	ERvSH Concordant	ERvEE Concordant
Kinases	CDK inhibitor	2	1			2	1
	MAP kinase inhibitor						1
	MEK inhibitor		1		4
	RAF inhibitor						1
	mTOR inhibitor	7		3
	PI3K inhibitor	3		2	1	1
	AKT inhibitor	1
	GSK inhibitor				1
	MELK inhibitor		1
	PKA inhibitor	1
	PKC activator				1
	PLK inhibitor		2		1
	SphK inhibitor				1		1
	SYK inhibitor			1
Neurotransmitters / Hormones / Signaling	dihydrofolate reductase inhibitor					1
	EGFR inhibitor					1
	estrogen receptor agonist					1
	glucocorticoid receptor agonist				1
	retinoid receptor agonist					1	1
	adenosine deaminase inhibitor					1
	adenosine receptor antagonist					1	1
	adrenergic receptor antagonist					1	1
	dopamine receptor agonist		1		1
	dopamine receptor antagonist	3				2
	opioid receptor agonist	1
Immune / Defense	HSP inhibitor				1
	cyclooxygenase inhibitor		1
	NFkB pathway inhibitor		2		3		1
	tubulin polymerization inhibitor		2
Transcription / Translation / Metabolism	DNA synthesis inhibitor						1
	ribonucleotide reductase inhibitor					2	2
	topoisomerase inhibitor	1				6	3
	HDAC inhibitor				2		2
	FAAH inhibitor		1
	HMGCR inhibitor		1
	oxidosqualene cyclase inhibitor	1
	PARP inhibitor				1
	calpain inhibitor			1
	peptidase inhibitor						1
	proteasome inhibitor						2
	protein synthesis inhibitor		1		2		1
Other	bacterial 50S ribosomal subunit inhibitor		1	1
	vitamin B			1
