## Supplementary material for "Molecular Neurobiology of Loss": Table S7

### Sheet: Sheet1
Microglia-Related Genes						Matrix-Related Genes
Microglia Receptors						Cell-Matrix Adhesion
	Exp 2		Exp 3				Exp 2		Exp 3
Gene	EEvSH	ERvEE	EEvSH	ERvEE		Gene	EEvSH	ERvEE	EEvSH	ERvEE
P2RY1	0.677862	-0.875228	1.10044	-0.210559		ITGB3	0.315097	-0.261605	0.497857	-0.749187
CCR1	0.628701	-1.01248	1.04419	-1.60666		ITGB2	0.209597	-0.374308	0.0951368	-0.236258
TLR7	0.193627	-0.464735	0.277835	-0.37539		ITGA2	0.431239	-0.247734	1.85168	-1.23911
TLR9	0.434798	-0.53575	0.244489	-0.509005		ANXA2	0.143022	-0.327582	0.0718048	-0.342248
CXCR5	0.0161445	-0.34499	0.040724	-1.01773		LGALS3	0.115147	-0.427054	-0.634213	-2
C3AR1	0.309762	-0.628457	-0.0112341	-0.383302		Matrix Remodeling
Secreted Factors							Exp 2		Exp 3
	Exp 2		Exp 3			Gene	EEvSH	ERvEE	EEvSH	ERvEE
Gene	EEvSH	ERvEE	EEvSH	ERvEE		MMP3	0.364207	-0.648032	1.53494	-1.82441
CCL19	0.614186	-0.237236	0.634365	0.212404		MMP2	0.293014	-0.307396	-0.0868537	-0.136195
IRF8	0.360701	-0.43174	0.319666	-0.315395		ADAMTS16	1.03396	-1.97451	0.880549	-0.310736
C2	0.453633	-0.0274419	0.310909	-0.14871		KLK7	0.651468	-0.122141	2.84867	-1.83018
EGR1	0.281188	-0.41951	0.243909	-0.318522		KLK10	1.82972	-0.407489	0.635933	-0.5967
TNFSF4	-0.213168	-0.371674	0.0502899	-0.819856		Immune-Matrix Interaction
CCL24	0.00249139	-0.935496	-0.0492171	-0.649426			Exp 2		Exp 3
Intracellular Signals						Gene	EEvSH	ERvEE	EEvSH	ERvEE
	Exp 2		Exp 3			ITGAL	0.568476	-0.58623	0.144154	-0.581791
Gene	EEvSH	ERvEE	EEvSH	ERvEE		ITGAM	0.602531	-0.459988	0.0250239	-0.218682
BCL2	0.3996	-0.151836	0.624986	-0.435174		ITGAV	0.329911	-0.0248963	0.164597	-0.164088
PYCARD	0.0324003	-0.412234	0.55205	-0.60756		CAPN6	0.623263	-0.19653	0.0782721	-0.547486
IKBKG	-0.0197486	0.179531	0.445404	-0.389852		CD74	0.306564	-0.121174	0.632959	-0.564299
MAP3K8	0.227483	-0.541366	0.339314	-0.33323		CD44	0.483708	-1.02712	0.586516	-0.207634
NFKBIZ	0.102735	-0.375556	0.227643	-0.440229		CTSE	0.489336	-0.347926	0.374812	-0.333226
FAS	0.24714	-0.483513	0.195921	-0.316078		KLRC3	0.691084	-0.371788	1.21726	-0.861348
